# Male Guinea baboons are oblivious to their females’ whereabouts

**DOI:** 10.1101/2022.07.20.500821

**Authors:** Dominique Treschnak, Dietmar Zinner, Julia Fischer

**Affiliations:** Cognitive Ethology Laboratory, German Primate Center, Göttingen, Germany; Department of Primate Cognition, Georg-August-University of Göttingen, Göttingen, Germany; Leibniz ScienceCampus Primate Cognition, Göttingen, Germany

## Abstract

In group-living species, evolution puts a premium on the ability of individuals to track the state, whereabouts, and interactions of others. The value of social information might vary with the degree of competition within and between groups, however. We investigated male monitoring of female location in wild Guinea baboons (*Papio papio*). Guinea baboons live in socially tolerant multi-level societies with one-male-units comprising 1-6 females and young at the core. Using field playback experiments, we first tested whether male Guinea baboons (N=14) responded more strongly to playbacks of associated vs. non-associated females, which was the case. In the second and core experiment, we tested whether males (N=22 males, N=62 trials) keep track of the whereabouts of associated females by playing back unit females’ calls from locations that were either consistent or inconsistent with the actual position of the female. Contrary to predictions, males responded equally strongly in both conditions. While males seem to recognize their females by voice, they might lack the attention or motivation to track their females’ movement patterns. These results reinforce the view that the value of social information may vary substantially with the distribution of power in a society. While highly competitive regimes necessitate high attention to deviations from expected patterns, egalitarian societies allow for a certain degree of obliviousness.
