## Supplementary material for "Male Guinea baboons are oblivious to their females’ whereabouts": Experiment Data Files: Summary_Looking_A.csv

VideoNr	RunNr	Time	Date	MaleID	PartnerID	Party	Nr_Females	Condition	First_Look_Lat	First_Look_Dur	Vigilance	Mingled
A001	R001	12:17:04	22.04.2019	GB49	GB41	[5]	2	Con	0.96	3.72	3.72	Y
A002	R002	10:43:29	05.05.2019	GB34	GB42	[5]	3	Inc	81.36	0	0	N
A003	R003	09:00:41	20.05.2019	GB13	GB19	[9]	1	Con	0.68	2.88	5.52	Y
A004	R004	11:20:00	08.06.2019	GB36	GB48	[9]	1	Inc	1.68	5.12	5.12	N
A005	R003	11:52:00	08.06.2019	GB13	GB19	[9]	1	Inc	0.84	1.92	5.88	N
A006	R005	10:13:08	10.06.2019	GB35	GB28	[5]	1	Inc	1	0.64	8.32	N
A008	R001	11:18:31	18.06.2019	GB49	GB41	[5]	2	Inc	0.56	2.92	7.44	N
A009	R004	10:18:10	19.06.2019	GB36	GB48	[9]	1	Con	38.28	0	0	N
A010	R007	12:16:50	19.06.2019	GB22	GB23	[9]	1	Con	0.96	8.92	28.6	N
A011	R008	09:15:00	20.06.2019	GB40	GB39	[6]	4	Inc	0.4	3.08	16.76	N
A013	R008	10:10:29	07.07.2019	GB40	GB39	[6]	4	Con	25.48	0	0.52	N
A015	R005	11:14:05	19.07.2019	GB35	GB28	[5]	1	Con	1.2	2.8	15.6	Y
A016	R009	09:34:38	01.08.2019	GB18	GB29	[9]	1	Inc	9.64	0	6.64	Y
A017	R007	11:57:18	01.08.2019	GB22	GB23	[9]	1	Inc	1.52	2.52	7.64	Y
A018	R002	12:51:17	05.08.2019	GB34	GB42	[5]	3	Con	1.12	4.52	6.12	Y
A019	R009	12:10:37	19.01.2020	GB18	GB29	[9]	1	Con	1.8	3	20.24	Y
A022	R010	11:21:14	02.03.2020	GB52	GB37	[9]	1	Inc	1.04	3.28	12.32	N
A023	R011	11:20:44	05.03.2020	GB11	GB6	[5]	5	Con	9.84	0	14.08	N
A024	R012	10:30:17	14.03.2020	GB21	GB30	[9]	2	Con	0.56	14.04	15.44	Y
A025	R011	12:12:05	15.03.2020	GB11	GB6	[5]	5	Inc	4.24	0	0.64	N
A026	R012	11:20:00	28.03.2020	GB21	GB30	[9]	2	Inc	0.76	4.2	12.72	N
A027	R010	09:59:00	30.03.2020	GB52	GB37	[9]	1	Con	5.2	0	3.88	Y
A028	R015	10:00:09	31.01.2021	GB1	GB20	[15]	4	Inc	0.36	3.52	8.08	N
A029	R017	12:30:03	03.02.2021	GB7	GB28	[13]	2	Inc	0.44	5.36	21.24	N
A030	R019	11:31:39	05.02.2021	GB3	GB4	[6]	3	Con	2.88	0	14	N
A031	R020	10:30:19	06.02.2021	GB44	GB51	[9B]	1	Con	1.24	2.92	5.84	N
A032	R015	09:50:46	12.02.2021	GB1	GB20	[15]	4	Con	0.92	10.08	10.08	N
A033	R017	12:02:43	12.02.2021	GB7	GB28	[13]	2	Con	0.8	2.48	6.24	N
A034	R019	10:27:10	13.02.2021	GB3	GB4	[6]	3	Inc	2.28	3.44	6.68	N
A035	R020	11:25:44	14.02.2021	GB44	GB51	[9B]	1	Inc	1.12	2.04	16.96	N
A037	R022	10:50:48	16.03.2021	GB40	GB8	[6]	5	Con	3.16	0	2.76	Y
A038	R023	08:59:06	24.03.2021	GB43	GB27	[9B]	3	Inc	1.64	2.76	2.76	Y
A039	R024	09:51:59	24.03.2021	GB11	GB45	[5]	5	Inc	30.24	0	0	N
A041	R026	10:42:05	28.03.2021	GB34	GB31	[5]	4	Con	0.44	4	9	Y
A042	R027	08:05:07	30.03.2021	GB10	GB12	[6]	2	Con	0.68	9.88	11.76	Y
A043	R028	07:52:11	31.03.2021	GB2	GB25	[13]	3	Inc	1.52	7.92	9.44	N
A044	R024	09:07:18	31.03.2021	GB11	GB45	[5]	5	Con	88.76	0	0	Y
A045	R023	08:28:02	07.04.2021	GB43	GB27	[9B]	3	Con	0.92	2.44	3.36	Y
A046	R028	10:13:37	15.04.2021	GB2	GB25	[13]	3	Con	0.4	5.92	21.48	N
A047	R022	10:43:58	17.04.2021	GB40	GB8	[6]	5	Inc	1.16	2.2	14.08	N
A048	R027	09:17:34	17.05.2021	GB10	GB12	[6]	2	Inc	0.6	2.92	6.52	N
A049	R029	08:38:59	21.05.2021	GB3	GB26	[6]	3	Inc	0.72	2.04	6.12	N
A050	R025	09:20:03	23.05.2021	GB49	GB47	[5]	3	Inc	0.68	2.32	2.32	Y
A051	R030	08:29:16	25.05.2021	GB1	GB9	[15]	3	Con	0.72	4.2	9.12	Y
A052	R026	09:57:00	31.05.2021	GB34	GB31	[5]	4	Inc	0.4	5.68	21.84	N
A053	R030	11:15:54	02.06.2021	GB1	GB9	[15]	3	Inc	0.4	3.16	19.52	Y
A054	R029	10:50:33	07.06.2021	GB3	GB26	[6]	3	Con	4.76	0	8.8	Y
A055	R033	08:10:51	08.06.2021	GB10	GB33	[6]	2	Inc	1.24	1.32	10.2	Y
A056	R034	09:18:28	14.06.2021	GB32	GB15	[9B]	3	Inc	0.44	2.4	8.76	Y
A057	R033	11:21:25	17.06.2021	GB10	GB33	[6I]	2	Con	0.48	0.88	6.16	Y
A058	R035	11:56:38	21.06.2021	GB16	GB5	[9B]	1	Con	0.72	3.2	6.44	Y
A059	R034	12:12:27	22.06.2021	GB32	GB15	[9B]	3	Con	0.48	5.64	5.64	Y
A060	R035	10:30:09	28.06.2021	GB16	GB5	[9B]	1	Inc	0.92	5.32	15.88	Y
A061	R036	09:28:46	29.06.2021	GB24	GB38	[6W]	1	Con	1.2	1.12	9.32	Y
A062	R025	08:06:03	03.07.2021	GB49	GB47	[5]	3	Con	0.48	1.2	14.16	Y
A063	R037	10:56:26	03.07.2021	GB7	GB14	[13]	3	Con	0.48	2.68	7.84	Y
A064	R036	10:09:12	08.07.2021	GB24	GB38	[6]	1	Inc	0.8	2.36	3.12	Y
A065	R040	12:17:07	11.07.2021	GB43	GB17	[9B]	3	Con	3.92	0	3.2	Y
A066	R037	07:35:00	14.07.2021	GB7	GB14	[13]	3	Inc	1.08	5.44	16.8	Y
A067	R041	08:29:14	25.07.2021	GB50	GB51	[9B]	2	Con	0.48	4.88	25.2	Y
A068	R041	08:29:59	02.08.2021	GB50	GB51	[9B]	2	Inc	0.36	9.84	20.08	Y
A069	R040	10:51:23	05.08.2021	GB43	GB17	[9B]	3	Inc	0.8	5.16	6.92	Y
