## Supplementary material for "Male Guinea baboons are oblivious to their females’ whereabouts": Experiment Data Files: Summary_Looking_B.csv

VideoNr	Time	Date	MaleID	PartnerID	CallID	Party	Nr_Females	Condition	First_Look_Lat	First_Look_Dur
B001	11:40:44	29.01.2021	GB49	GB47	GB47002	[5]	3	UF	1.68	1.72
B002	11:46:18	30.01.2021	GB34	GB6	GB6002	[5]	4	NUF	0.52	3.52
B003	08:51:50	31.01.2021	GB10	GB33	GB33001	[6]	2	UF	1.92	13.96
B004	11:16:52	03.02.2021	GB11	GB47	GB47002	[5]	5	NUF	6.64	0
B005	11:31:00	03.02.2021	GB49	GB31	GB31008	[5]	3	NUF	45.48	0
B006	11:06:40	12.02.2021	GB34	GB31	GB31008	[5]	4	UF	0.84	2.8
B007	11:09:20	21.02.2021	GB10	GB4	GB4007	[6]	2	NUF	7.84	0
B008	10:45:14	25.05.2021	GB40	GB46	GB46003	[6]	5	UF	0.92	3.44
B009	11:23:56	25.05.2021	GB43	GB51	GB51002	[9B]	3	NUF	0.44	2
B010	09:15:08	08.06.2021	GB40	GB26	GB26003	[6]	5	NUF	1.2	3.2
B011	07:05:15	07.07.2021	GB11	GB6	GB6003	[5]	5	UF	1.4	4.36
B012	07:26:39	07.07.2021	GB2	GB28	GB28006	[13]	4	NUF	0.96	2.64
B013	11:39:13	08.07.2021	GB1	GB42	GB42004	[15]	3	NUF	1.32	4.4
B014	12:47:35	14.07.2021	GB1	GB20	GB20002	[15]	3	UF	0.48	2.24
B015	09:48:34	19.07.2021	GB2	GB25	GB25002	[13]	4	UF	0.64	7.96
B016	08:18:24	27.07.2021	GB16	GB5	GB5002	[9B]	1	UF	1.6	8.56
B017	09:49:25	29.07.2021	GB7	GB25	GB25001	[13]	3	NUF	0.36	13.64
B018	12:36:12	05.08.2021	GB16	GB15	GB15001	[9B]	1	NUF	4.52	0
B019	07:39:45	08.08.2021	GB7	GB28	GB28007	[13]	3	UF	0.6	14.32
B020	07:58:29	08.08.2021	GB3	GB8	GB8002	[6W]	3	NUF	1.04	4.72
B021	11:51:37	10.08.2021	GB24	GB38	GB38002	[6W]	1	UF	1.2	1.96
B022	09:15:07	12.08.2021	GB50	GB5	GB5001	[9B]	2	NUF	1.36	1.28
B023	10:44:22	14.08.2021	GB3	GB26	GB26006	[6W]	3	UF	1.68	3.32
B024	09:11:11	16.08.2021	GB43	GB27	GB27002	[9B]	3	UF	0.88	4.52
B025	09:20:19	17.08.2021	GB32	GB15	GB15002	[9B]	1	UF	1	2.4
B026	13:18:06	18.08.2021	GB24	GB46	GB46003	[6W]	1	NUF	1.8	4.32
B027	09:31:31	20.08.2021	GB50	GB51	GB51001	[9B]	3	UF	0.6	3.16
B028	11:22:11	22.08.2021	GB32	GB5	GB5001	[9B]	1	NUF	0.44	1.32
